# More than noise: Context-dependant luminance contrast discrimination in a coral reef fish (*Rhinecanthus aculeatus*)

**DOI:** 10.1101/2020.06.25.168443

**Authors:** Cedric P. van den Berg, Michelle Hollenkamp, Laurie J. Mitchell, Erin J. Watson, Naomi F. Green, N. Justin Marshall, Karen L. Cheney

## Abstract

Achromatic (luminance) vision is used by animals to perceive motion, pattern, space and texture. Luminance contrast sensitivity thresholds are often poorly characterised for individual species and are applied across a diverse range of perceptual contexts using over-simplified assumptions of an animal’s visual system. Such thresholds are often estimated using the Receptor Noise Limited model (RNL) using quantum catch values and estimated noise levels of photoreceptors. However, the suitability of the RNL model to describe luminance contrast perception remains poorly tested.

Here, we investigated context-dependent luminance discrimination using triggerfish (*Rhinecanthus aculeatus)* presented with large achromatic stimuli (spots) against uniform achromatic backgrounds of varying absolute and relative contrasts. ‘Dark’ and ‘bright’ spots were presented against relatively dark and bright backgrounds. We found significant differences in luminance discrimination thresholds across treatments. When measured using Michelson contrast, thresholds for bright spots on a bright background were significantly higher than for other scenarios, and the lowest threshold was found when dark spots were presented on dark backgrounds. Thresholds expressed in Weber contrast revealed increased contrast sensitivity for stimuli darker than their backgrounds, which is consistent with the literature. The RNL model was unable to estimate threshold scaling across scenarios as predicted by the Weber-Fechner law, highlighting limitations in the current use of the RNL model to quantify luminance contrast perception. Our study confirms that luminance contrast discrimination thresholds are context-dependent and should therefore be interpreted with caution.
