## Supplementary material for "More than noise: Context-dependant luminance contrast discrimination in a coral reef fish (*Rhinecanthus aculeatus*)": Light measurements in tanks

### Sheet: tanks_lizard
nm	1	2	3	4	5	6	7	8	9	10	11	12	13	14	15
400	0	0	0	0	0	0	0	0	0	0	0	0	0	0	0
405	0	0	0	0	0	0	0	0	0	0	0	0	0	0	0
410	0.01	0.01	0.01	0.01	0	0.01	0	0.01	0.01	0.01	0.01	0.01	0.01	0.01	0.01
415	0.02	0.01	0.01	0.02	0.01	0.02	0.01	0.03	0.02	0.02	0.02	0.03	0.02	0.03	0.01
420	0.05	0.04	0.03	0.06	0.03	0.05	0.01	0.06	0.06	0.05	0.04	0.07	0.05	0.07	0.03
425	0.11	0.09	0.07	0.12	0.08	0.12	0.03	0.13	0.12	0.12	0.1	0.14	0.1	0.14	0.08
430	0.21	0.17	0.13	0.23	0.16	0.22	0.06	0.24	0.23	0.22	0.19	0.25	0.18	0.24	0.15
435	0.36	0.31	0.24	0.42	0.29	0.4	0.12	0.42	0.4	0.38	0.34	0.43	0.3	0.4	0.27
440	0.57	0.53	0.4	0.67	0.49	0.66	0.22	0.66	0.63	0.6	0.58	0.66	0.46	0.58	0.44
445	0.72	0.78	0.59	0.86	0.74	0.89	0.39	0.82	0.83	0.78	0.79	0.8	0.58	0.66	0.6
450	0.67	0.85	0.65	0.8	0.84	0.9	0.58	0.74	0.78	0.72	0.8	0.69	0.54	0.53	0.58
455	0.5	0.71	0.54	0.59	0.68	0.67	0.64	0.52	0.57	0.52	0.6	0.48	0.38	0.36	0.41
460	0.34	0.5	0.38	0.39	0.46	0.44	0.53	0.34	0.38	0.34	0.41	0.32	0.26	0.24	0.27
465	0.23	0.35	0.27	0.27	0.31	0.29	0.38	0.23	0.25	0.23	0.28	0.21	0.18	0.16	0.18
470	0.15	0.23	0.18	0.17	0.2	0.19	0.25	0.15	0.17	0.15	0.18	0.14	0.12	0.11	0.12
475	0.11	0.15	0.12	0.12	0.13	0.13	0.17	0.11	0.11	0.1	0.12	0.1	0.08	0.08	0.08
480	0.08	0.11	0.09	0.09	0.09	0.1	0.11	0.09	0.09	0.08	0.09	0.08	0.06	0.07	0.06
485	0.08	0.09	0.07	0.08	0.08	0.09	0.08	0.08	0.08	0.07	0.08	0.08	0.06	0.06	0.06
490	0.08	0.09	0.07	0.09	0.08	0.09	0.07	0.08	0.08	0.08	0.08	0.08	0.06	0.07	0.06
495	0.1	0.1	0.08	0.1	0.09	0.11	0.07	0.1	0.1	0.1	0.1	0.1	0.07	0.09	0.07
500	0.12	0.13	0.1	0.13	0.11	0.14	0.08	0.13	0.13	0.12	0.12	0.13	0.09	0.11	0.1
505	0.15	0.16	0.13	0.17	0.15	0.18	0.1	0.17	0.16	0.16	0.16	0.17	0.12	0.14	0.12
510	0.19	0.2	0.16	0.21	0.19	0.22	0.13	0.2	0.2	0.2	0.2	0.2	0.15	0.18	0.15
515	0.22	0.24	0.19	0.25	0.23	0.27	0.16	0.24	0.24	0.23	0.23	0.24	0.18	0.21	0.18
520	0.25	0.27	0.22	0.28	0.26	0.31	0.18	0.27	0.28	0.27	0.27	0.27	0.2	0.23	0.21
525	0.28	0.3	0.24	0.31	0.29	0.34	0.21	0.3	0.3	0.29	0.3	0.3	0.23	0.25	0.23
530	0.3	0.33	0.26	0.33	0.32	0.37	0.23	0.32	0.33	0.31	0.32	0.32	0.24	0.26	0.25
535	0.31	0.34	0.27	0.34	0.34	0.38	0.25	0.33	0.34	0.33	0.33	0.33	0.25	0.27	0.26
540	0.32	0.36	0.28	0.35	0.36	0.4	0.27	0.34	0.35	0.34	0.34	0.33	0.26	0.28	0.26
545	0.32	0.36	0.29	0.35	0.37	0.41	0.28	0.34	0.35	0.34	0.35	0.34	0.26	0.28	0.27
550	0.32	0.37	0.29	0.35	0.37	0.41	0.28	0.34	0.36	0.34	0.35	0.34	0.26	0.28	0.27
555	0.32	0.37	0.29	0.36	0.37	0.41	0.28	0.35	0.35	0.34	0.35	0.34	0.26	0.28	0.27
560	0.32	0.36	0.29	0.35	0.37	0.41	0.28	0.34	0.36	0.34	0.35	0.34	0.26	0.28	0.27
565	0.32	0.36	0.29	0.35	0.37	0.4	0.28	0.34	0.35	0.34	0.35	0.34	0.26	0.27	0.27
570	0.32	0.36	0.28	0.34	0.37	0.4	0.27	0.33	0.35	0.34	0.34	0.33	0.25	0.26	0.26
575	0.31	0.35	0.27	0.33	0.36	0.39	0.27	0.33	0.34	0.33	0.33	0.32	0.25	0.26	0.26
580	0.3	0.34	0.26	0.33	0.35	0.38	0.26	0.31	0.33	0.32	0.32	0.31	0.24	0.25	0.25
585	0.28	0.32	0.25	0.31	0.34	0.36	0.25	0.3	0.31	0.3	0.31	0.29	0.22	0.23	0.23
590	0.27	0.31	0.24	0.29	0.33	0.34	0.24	0.28	0.3	0.29	0.29	0.27	0.21	0.21	0.22
595	0.25	0.29	0.22	0.27	0.31	0.32	0.23	0.26	0.27	0.27	0.27	0.25	0.19	0.2	0.21
600	0.22	0.26	0.2	0.24	0.28	0.3	0.21	0.24	0.25	0.24	0.25	0.23	0.17	0.18	0.19
605	0.21	0.24	0.18	0.22	0.26	0.27	0.19	0.21	0.23	0.22	0.23	0.21	0.16	0.16	0.17
610	0.19	0.22	0.17	0.2	0.23	0.24	0.17	0.2	0.21	0.2	0.21	0.19	0.14	0.15	0.16
615	0.17	0.2	0.15	0.19	0.21	0.22	0.16	0.18	0.19	0.19	0.19	0.18	0.13	0.14	0.14
620	0.16	0.18	0.14	0.17	0.19	0.2	0.14	0.17	0.17	0.17	0.17	0.16	0.12	0.13	0.13
625	0.15	0.17	0.13	0.16	0.17	0.19	0.13	0.15	0.16	0.16	0.16	0.15	0.11	0.11	0.12
630	0.13	0.15	0.12	0.14	0.16	0.17	0.12	0.14	0.14	0.14	0.14	0.13	0.1	0.1	0.11
635	0.12	0.14	0.11	0.13	0.14	0.15	0.11	0.12	0.13	0.13	0.13	0.12	0.09	0.09	0.1
640	0.1	0.12	0.09	0.11	0.13	0.14	0.1	0.11	0.12	0.11	0.12	0.1	0.08	0.08	0.09
645	0.09	0.11	0.08	0.1	0.12	0.12	0.09	0.1	0.1	0.1	0.1	0.09	0.07	0.07	0.08
650	0.08	0.1	0.07	0.09	0.1	0.11	0.08	0.08	0.09	0.09	0.09	0.08	0.06	0.06	0.07
655	0.07	0.08	0.06	0.08	0.09	0.1	0.07	0.07	0.08	0.08	0.08	0.07	0.05	0.05	0.06
660	0.06	0.07	0.06	0.07	0.08	0.08	0.06	0.06	0.07	0.07	0.07	0.06	0.04	0.05	0.05
665	0.05	0.06	0.05	0.06	0.07	0.07	0.05	0.05	0.06	0.06	0.06	0.05	0.04	0.04	0.04
670	0.05	0.05	0.04	0.05	0.06	0.06	0.05	0.05	0.05	0.05	0.05	0.05	0.03	0.04	0.04
675	0.04	0.05	0.04	0.04	0.05	0.05	0.04	0.04	0.04	0.04	0.05	0.04	0.03	0.03	0.03
680	0.04	0.04	0.03	0.04	0.04	0.05	0.04	0.04	0.04	0.04	0.04	0.04	0.03	0.03	0.03
685	0.03	0.04	0.03	0.03	0.04	0.04	0.03	0.03	0.04	0.04	0.04	0.03	0.02	0.02	0.02
690	0.03	0.03	0.03	0.03	0.03	0.04	0.03	0.03	0.03	0.03	0.03	0.03	0.02	0.02	0.02
695	0.02	0.03	0.02	0.02	0.03	0.03	0.02	0.03	0.03	0.03	0.03	0.02	0.02	0.02	0.02
700	0.02	0.02	0.02	0.02	0.02	0.03	0.02	0.02	0.02	0.02	0.02	0.02	0.01	0.01	0.01
total	11.89	13.6	10.57	13.28	13.42	14.88	10.16	12.75	13.16	12.58	12.95	12.48	9.41	10.21	9.7
